# Bacterial community dynamics during embryonic development of the little skate (*Leucoraja erinacea*)

**DOI:** 10.1101/2020.12.30.424594

**Authors:** Katelyn Mika, Alexander S. Okamoto, Neil H. Shubin, David B. Mark Welch

## Abstract

**Background:** Microbial transmission from parent to offspring is hypothesized to be widespread in vertebrates. However, evidence for this is limited as many evolutionarily important clades remain unexamined. There is currently no data on the microbiota associated with any Chondrichthyan species during embryonic development, despite the global distribution, ecological importance, and phylogenetic position of this clade. In this study, we take the first steps towards filling this gap by investigating the microbiota associated with embryonic development in the little skate, *Leucoraja erinacea*, a common North Atlantic species and popular system for chondrichthyan biology.

**Methods:** To assess the potential for bacterial transmission in an oviparous chondrichthyan, we used 16S rRNA amplicon sequencing to characterize the microbial communities associated with the skin, gill, and egg capsule of the little skate, at six points during ontogeny. Community composition was analyzed using the QIIME2 pipeline and microbial continuity between stages was tracked using FEAST.

**Results:** We identify site-specific and stage-specific microbiota dominated by the bacterial phyla *Proteobacteria* and *Bacteroidetes*. This composition is similar to, but distinct from, that of previously published data on the adult microbiota of other chondrichthyan species. Our data reveal that the skate egg capsule harbors a highly diverse bacterial community–particularly on the internal surface of the capsule–and facilitates intergenerational microbial transfer to the offspring. Embryonic skin and external gill tissues host similar bacterial communities; the skin and gill communities later diverge as the internal gills and skin denticles develop.

**Conclusions:** Our study is the first exploration of the chondrichthyan microbiota throughout ontogeny and provides the first evidence of vertical transmission in this group.
