## Supplementary Table 1: Amplification for "Bacterial community dynamics during embryonic development of the little skate (*Leucoraja erinacea*)"

### Sheet: Sheet1
Sample #	Date Collected	Collection Method	Sample Location	Stage	Replicate	PicoGreen (ng/ul)
1	2019-06-25	Liquid	Internal_Water	0	A	0.17
2	2019-06-25	Liquid	Internal_Water	0	B	0.19			Visualized on HS caliper chip after amplification
3	2019-06-25	Liquid	Internal_Water	0	C	0.22
4	2019-06-25	Liquid	Internal_Water	0	D	0.28
5	2019-06-25	Swab	Egg_Case	0	A	4.49
6	2019-06-25	Swab	Egg_Case	0	B	8.2
7	2019-06-25	Swab	Egg_Case	0	C	6.56
8	2019-06-25	Swab	Egg_Case	0	D	2.01
9	2019-06-25	Liquid	Internal_Water	16	A	0.09
10	2019-06-25	Liquid	Internal_Water	16	B	0.29
11	2019-06-25	Liquid	Internal_Water	16	C	0.02
12	2019-06-25	Liquid	Internal_Water	16	D	0.02
13	2019-06-25	Swab	Egg_Case	16	A	4.68
14	2019-06-25	Swab	Egg_Case	16	B	3.88
15	2019-06-25	Swab	Egg_Case	16	C	8.65
16	2019-06-25	Swab	Egg_Case	16	D	5.27
17	2019-06-25	Liquid	Internal_Water	26	A	0.97
18	2019-06-25	Liquid	Internal_Water	26	B	1.33
19	2019-06-25	Liquid	Internal_Water	26	C	2.95
20	2019-06-25	Liquid	Internal_Water	26	D	1.08
21	2019-06-25	Swab	Egg_Case	26	A	32.78
22	2019-06-25	Swab	Egg_Case	26	B	21.76
23	2019-06-25	Swab	Egg_Case	26	C	30.08
24	2019-06-25	Swab	Egg_Case	26	D	16.85
25	2019-06-25	Tissue	Gill	26	A	12.77
26	2019-06-25	Tissue	Gill	26	B	5.98
27	2019-06-25	Tissue	Gill	26	C	4.52
28	2019-06-25	Tissue	Gill	26	D	1.58
29	2019-06-25	Tissue	Tail-Skin	26	A	28.73
30	2019-06-25	Tissue	Tail-Skin	26	B	13.34
31	2019-06-25	Tissue	Tail-Skin	26	C	14.71
32	2019-06-25	Tissue	Tail-Skin	26	D	24.28
33	2019-06-25	Liquid	Internal_Water	30	A	1.11
34	2019-06-25	Liquid	Internal_Water	30	B	7.82
35	2019-06-25	Liquid	Internal_Water	30	C	3.14
36	2019-06-25	Liquid	Internal_Water	30	D	4.1
37	2019-06-25	Swab	Egg_Case	30	A	6.58
38	2019-06-25	Swab	Egg_Case	30	B	35.43
39	2019-06-25	Swab	Egg_Case	30	C	2.51
40	2019-06-25	Swab	Egg_Case	30	D	10.79
41	2019-06-25	Tissue	Gill	30	A	2.21
42	2019-06-25	Tissue	Gill	30	B	27.55
43	2019-06-25	Tissue	Gill	30	C	10.22
44	2019-06-25	Tissue	Gill	30	D	3.64
45	2019-06-25	Tissue	Tail-Skin	30	A	1.06
46	2019-06-25	Tissue	Tail-Skin	30	B	16
47	2019-06-25	Tissue	Tail-Skin	30	C	7.93
48	2019-06-25	Tissue	Tail-Skin	30	D	22.75
49	2019-06-25	Liquid	Internal_Water	33	A	17.82
50	2019-06-25	Liquid	Internal_Water	33	B	0.52
51	2019-06-25	Liquid	Internal_Water	33	C	2.08
52	2019-06-25	Liquid	Internal_Water	33	D	1.16
53	2019-06-25	Swab	Egg_Case	33	A	35.69
54	2019-06-25	Swab	Egg_Case	33	B	36.51
55	2019-06-25	Swab	Egg_Case	33	C	36.29
56	2019-06-25	Swab	Egg_Case	33	D	37.52
57	2019-06-25	Tissue	Gill	33	A	46.69
58	2019-06-25	Tissue	Gill	33	B	45.63
59	2019-06-25	Tissue	Gill	33	C	46.5
60	2019-06-25	Tissue	Gill	33	D	36.3
61	2019-06-25	Tissue	Tail-Skin	33	A	31.41
62	2019-06-25	Tissue	Tail-Skin	33	B	35.85
63	2019-06-25	Tissue	Tail-Skin	33	C	43.18
64	2019-06-25	Tissue	Tail-Skin	33	D	30.32
65	2019-06-25	Swab	Gill	Adult	1	35
66	2019-06-25	Swab	Gill	Adult	2	21.65
67	2019-06-25	Swab	Gill	Adult	3	29.89
68	2019-06-25	Swab	Gill	Adult	4	25.49
69	2019-06-25	Swab	Tail-Skin	Adult	1	34.67
70	2019-06-25	Swab	Tail-Skin	Adult	2	25.33
71	2019-06-25	Swab	Tail-Skin	Adult	3	37.76
72	2019-06-25	Swab	Tail-Skin	Adult	4	34.23
73	2019-06-25	Liquid	MRC_Water		1	1.23
74	2019-06-25	Liquid	MRC_Water		2	0.48
75	2019-06-25	Liquid	MRC_Water_Cold		3	0.56
76	2019-06-25	Liquid	MRC_Water_Cold		4	0.28
77	2019-06-25	Liquid	Ocean_Water		1	0.96
78	2019-06-25	Liquid	Ocean_Water		2	0.86
79	2019-06-25	Liquid	Bucket_Water		1	0.35
80	2019-06-25	Liquid	Bucket_Water-after_dissection		2	0.71
81	2019-06-25	Swab	KM_Hands_Day_1		1	0.49
82	2019-06-25	Swab	KM_Hands_Day_2		1	0.36
83	2019-06-25	Swab	AO_Hands_Day1		1	0.3
84	2019-06-25	Swab	AO_Hands_Day2		1	0.65
85	2019-06-25	Swab	Bench1		1	0.37
86	2019-06-25	Swab	Bench2		2	0.02
87	2019-06-26	Swab	Bench_Day2		1	0.76
88	2019-06-27	N/A	Null		1	0.02
