## Supplementary Table 2: Samples for "Bacterial community dynamics during embryonic development of the little skate (*Leucoraja erinacea*)"

### Sheet: Sheet1
Sample Name	input	filtered	percentage of input passed filter	denoised	merged	percentage of input merged	non-chimeric	percentage of input non-chimeric	Final Number Reads Used	ASVs	Unique Taxonomic Classifications	Pielou's Evenness
AO-Hands-Day11	191013	130861	68.51	130742	130088	68.1	69000	36.12	69000	150	94	0.305685
AO-Hands-Day21	179439	122483	68.26	122307	120839	67.34	47534	26.49	47534	252	140	0.599128
Bench-Day21	28880	20067	69.48	19937	19377	67.09	7805	27.03	7805	156	99	0.842797
Bench11	148444	104009	70.07	103854	103160	69.49	37255	25.1	37255	147	85	0.615364
Bucket-Water-after-dissection2	89803	73888	82.28	72988	70068	78.02	20480	22.81	20480	187	101	0.465213
Bucket-Water1	95993	72968	76.01	72187	69647	72.55	17354	18.08	17354	114	69	0.583634
Egg-Case0A	246453	188856	76.63	188293	183307	74.38	63842	25.9	63842	1053	418	0.816471
Egg-Case0B	241047	184192	76.41	183707	179831	74.6	55640	23.08	55640	891	345	0.792278
Egg-Case0C	291974	223650	76.6	223257	219089	75.04	57620	19.73	57620	824	352	0.750854
Egg-Case0D	259202	204284	78.81	204024	201529	77.75	67948	26.21	67948	469	221	0.677183
Egg-Case16A	335345	257244	76.71	256201	248803	74.19	86111	25.68	86111	1563	520	0.79759
Egg-Case16B	376943	286035	75.88	285469	279225	74.08	76347	20.25	76347	1283	426	0.808942
Egg-Case16C	388376	297698	76.65	296712	291892	75.16	78449	20.2	78449	1113	380	0.605236
Egg-Case16D	358582	284615	79.37	283811	278385	77.63	74163	20.68	74163	1157	413	0.793444
Egg-Case26A	246434	183169	74.33	179335	163200	66.22	73093	29.66	73093	2710	786	0.785091
Egg-Case26B	294666	215236	73.04	211719	198498	67.36	82270	27.92	82270	2882	779	0.794262
Egg-Case26C	221661	160804	72.55	157766	145297	65.55	61491	27.74	61491	2489	725	0.806186
Egg-Case26D	304431	230473	75.71	227805	218696	71.84	89049	29.25	89049	2017	641	0.714066
Egg-Case30A	297389	224543	75.5	221960	212041	71.3	87266	29.34	87266	1845	585	0.778093
Egg-Case30B	287582	215944	75.09	212371	197104	68.54	63366	22.03	63366	2183	692	0.751934
Egg-Case30C	284173	211991	74.6	210711	204065	71.81	57608	20.27	57608	1270	490	0.838678
Egg-Case30D	377051	293236	77.77	290350	276130	73.23	109325	28.99	109325	2739	768	0.790349
Egg-Case33A	286124	219194	76.61	215528	200917	70.22	75280	26.31	75280	2377	715	0.661441
Egg-Case33B	126902	96785	76.27	91242	72393	57.05	30924	24.37	30924	1018	419	0.663351
Egg-Case33C	298812	226795	75.9	224348	215528	72.13	100382	33.59	100382	852	352	0.308039
Egg-Case33D	159650	124483	77.97	119934	102455	64.17	33690	21.1	33690	773	332	0.511588
Gill26A	10465	8005	76.49	7835	7327	70.01	3511	33.55	3511	143	100	0.908163
Gill26B	33722	26109	77.42	26047	25284	74.98	7561	22.42	7561	157	103	0.817686
Gill26C	35496	27326	76.98	27112	26033	73.34	11183	31.5	11183	280	165	0.864475
Gill26D	16861	12938	76.73	12825	12232	72.55	4077	24.18	4077	86	60	0.902372
Gill30A	93056	71454	76.79	71392	70131	75.36	22450	24.13	22450	235	114	0.517525
Gill30B	9280	7014	75.58	6930	6292	67.8	3907	42.1	3907	198	123	0.919808
Gill30C	24053	18497	76.9	18268	17760	73.84	7491	31.14	7491	187	121	0.897865
Gill30D	46194	35026	75.82	34587	32988	71.41	14028	30.37	14028	387	218	0.871864
Gill33A	44974	33811	75.18	33573	32659	72.62	24057	53.49	24057	292	186	0.259328
Gill33B	39964	30404	76.08	30220	29526	73.88	21679	54.25	21679	296	190	0.317109
Gill33C	6188	4593	74.22	4402	4108	66.39	1772	28.64	1772	72	45	0.672353
Gill33D	5861	4444	75.82	4178	3855	65.77	2340	39.92	2340	109	70	0.782864
GillAdult1	51637	39268	76.05	38745	37083	71.81	22663	43.89	22663	460	250	0.58554
GillAdult2	24204	18556	76.67	18485	18234	75.33	12589	52.01	12589	134	95	0.37053
GillAdult3	30256	23456	77.53	23048	21318	70.46	11759	38.87	11759	443	254	0.755239
GillAdult4	37345	29035	77.75	28428	26480	70.91	13672	36.61	13672	563	293	0.801978
Internal-Water0A	52822	37969	71.88	37763	37432	70.86	14823	28.06	14823	113	73	0.369003
Internal-Water0B	28805	21248	73.76	21116	20975	72.82	6954	24.14	6954	53	31	0.684417
Internal-Water0C	37872	27994	73.92	27842	27598	72.87	8195	21.64	8195	87	56	0.877695
Internal-Water0D	32184	23942	74.39	23788	23453	72.87	5827	18.11	5827	58	40	0.750902
Internal-Water16A	12004	8464	70.51	8346	8187	68.2	2757	22.97	2757	44	24	0.853086
Internal-Water16B	50460	36415	72.17	36346	36247	71.83	10490	20.79	10490	20	14	0.294833
Internal-Water26A	230464	168495	73.11	168369	166438	72.22	48281	20.95	48281	263	149	0.619218
Internal-Water26B	260906	195393	74.89	195186	192172	73.66	46970	18	46970	591	261	0.861696
Internal-Water26C	250044	185977	74.38	185244	180718	72.27	56228	22.49	56228	942	386	0.799087
Internal-Water26D	185773	139319	74.99	139091	137791	74.17	36325	19.55	36325	305	163	0.652628
Internal-Water30A	271309	207933	76.64	207629	204868	75.51	60749	22.39	60749	537	256	0.46825
Internal-Water30B	128265	99391	77.49	98501	94583	73.74	30128	23.49	30128	1010	424	0.846197
Internal-Water30C	336390	257195	76.46	256131	250849	74.57	69999	20.81	69999	1026	442	0.703808
Internal-Water30D	350749	268778	76.63	266993	257739	73.48	73202	20.87	73202	1650	563	0.814264
Internal-Water33A	405540	313957	77.42	311196	301184	74.27	109115	26.91	109115	2122	684	0.786112
Internal-Water33B	164217	133786	81.47	131428	125897	76.67	43113	26.25	43113	393	203	0.354281
Internal-Water33C	347811	268151	77.1	267922	265241	76.26	69736	20.05	69736	494	239	0.770528
Internal-Water33D	300975	233048	77.43	232782	229757	76.34	55044	18.29	55044	568	283	0.79718
KM-Hands-Day-11	319567	204869	64.11	203996	200937	62.88	90006	28.16	90006	90	48	0.0469641
KM-Hands-Day-21	182149	124565	68.39	124486	123650	67.88	42800	23.5	42800	169	98	0.436139
MRC-Water-Cold3	246731	204532	82.9	203770	200588	81.3	85391	34.61	85391	99	50	0.20601
MRC-Water-Cold4	158589	123904	78.13	123749	122459	77.22	36635	23.1	36635	227	133	0.566788
MRC-Water1	241126	187389	77.71	187126	185247	76.83	58205	24.14	58205	320	154	0.63649
MRC-Water2	136363	106227	77.9	104946	100384	73.62	23708	17.39	23708	131	64	0.445648
Ocean-Water1	276831	227283	82.1	226261	222303	80.3	78565	28.38	78565	168	105	0.227667
Ocean-Water2	203412	164161	80.7	163262	159132	78.23	60002	29.5	60002	179	93	0.271382
Tail-Skin26A	498	342	68.67	278	233	46.79	170	34.14	170	13	13	0.929676
Tail-Skin26B	11519	8620	74.83	8267	7858	68.22	4690	40.72	4690	190	120	0.905379
Tail-Skin26C	4736	3515	74.22	3430	3280	69.26	1964	41.47	1964	86	60	0.891382
Tail-Skin26D	1560	1166	74.74	1114	1022	65.51	663	42.5	663	46	38	0.887
Tail-Skin30A	58492	44175	75.52	44076	43199	73.85	16063	27.46	16063	158	104	0.702076
Tail-Skin30B	12871	9581	74.44	9355	8900	69.15	5195	40.36	5195	188	129	0.928082
Tail-Skin30C	8035	5627	70.03	5554	5502	68.48	2447	30.45	2447	32	25	0.553974
Tail-Skin30D	2337	1789	76.55	1718	1506	64.44	1136	48.61	1136	64	46	0.903828
Tail-Skin33A	16331	12070	73.91	11581	10697	65.5	6498	39.79	6498	318	174	0.865274
Tail-Skin33B	18096	13384	73.96	13066	12405	68.55	7722	42.67	7722	290	185	0.868838
Tail-Skin33C	8202	6141	74.87	5880	5581	68.04	3260	39.75	3260	152	94	0.855705
Tail-Skin33D	10084	7556	74.93	7288	6898	68.41	4426	43.89	4426	168	102	0.804219
Tail-SkinAdult1	283518	229259	80.86	228345	225202	79.43	79565	28.06	79565	623	335	0.322851
Tail-SkinAdult2	305879	249533	81.58	249000	247664	80.97	87968	28.76	87968	130	84	0.216693
Tail-SkinAdult3	324670	267167	82.29	266463	264687	81.52	147651	45.48	147651	66	42	0.208589
Tail-SkinAdult4	309319	258466	83.56	257224	253068	81.81	116145	37.55	116145	625	370	0.187426
