## Supplementary Table 3: Core Microbiota for "Bacterial community dynamics during embryonic development of the little skate (*Leucoraja erinacea*)"

### Sheet: All Gill
Feature ID
Bacteria;Proteobacteria;Gammaproteobacteria;NA;NA;NA;NA
Bacteria;Proteobacteria;Alphaproteobacteria;Rhodobacterales;Rhodobacteraceae;NA;NA
Bacteria;NA;NA;NA;NA;NA;NA
Bacteria;Bacteroidetes;Bacteroidia;Flavobacteriales;Flavobacteriaceae;NA;NA
Bacteria;Proteobacteria;Alphaproteobacteria;NA;NA;NA;NA
Bacteria;Proteobacteria;Gammaproteobacteria;Enterobacteriales;Enterobacteriaceae;Escherichia-Shigella;NA
Bacteria;Bacteroidetes;Bacteroidia;Chitinophagales;Saprospiraceae;NA;NA
Bacteria;Planctomycetes;Planctomycetacia;Pirellulales;Pirellulaceae;NA;NA
Bacteria;Actinobacteria;Actinobacteria;Propionibacteriales;Propionibacteriaceae;Cutibacterium;NA
Bacteria;Proteobacteria;Gammaproteobacteria;Vibrionales;Vibrionaceae;NA;NA
Bacteria;Proteobacteria;Gammaproteobacteria;Cellvibrionales;Halieaceae;NA;NA
Bacteria;Cyanobacteria;Oxyphotobacteria;Chloroplast;NA;NA;NA

### Sheet: All Skin
Feature ID	0.02	0.09	0.25	0.5	0.75	0.91	0.98
Bacteria;Proteobacteria;Gammaproteobacteria;NA;NA;NA;NA	0.40923	5.17763	43.5533	500.991	742.335	921.852	1056.43
Bacteria;Proteobacteria;Alphaproteobacteria;Rhodobacterales;Rhodobacteraceae;NA;NA	0	9.94679	73.814	325.844	614.471	836.765	982.048
Bacteria;Bacteroidetes;Bacteroidia;Flavobacteriales;Flavobacteriaceae;NA;NA	0	1.31299	21.9389	278.66	420.998	652.185	690.711
Bacteria;NA;NA;NA;NA;NA;NA	0	0.07112	9.70458	187.907	341.571	603.299	706.231
Bacteria;Proteobacteria;Alphaproteobacteria;NA;NA;NA;NA	0	0	6.6879	147.488	214.751	340.024	434.612
Bacteria;Bacteroidetes;Bacteroidia;NA;NA;NA;NA	0	0	32.2086	95.1653	1670.34	7978.43	8367.24
Bacteria;Proteobacteria;Alphaproteobacteria;Rhizobiales;Rhizobiaceae;NA;NA	0	0	1.0332	53.3511	96.2809	140.368	156.043
Bacteria;Proteobacteria;Gammaproteobacteria;Cellvibrionales;Halieaceae;NA;NA	0	0	0.8526	27.159	68.2358	164.799	211.003

### Sheet: Egg Capsule
Feature ID
Bacteria;Proteobacteria;Gammaproteobacteria;NA;NA;NA;NA
Bacteria;Proteobacteria;Alphaproteobacteria;Rhodobacterales;Rhodobacteraceae;NA;NA
Bacteria;NA;NA;NA;NA;NA;NA
Bacteria;Bacteroidetes;Bacteroidia;Chitinophagales;Saprospiraceae;NA;NA
Bacteria;Bacteroidetes;Bacteroidia;Flavobacteriales;Flavobacteriaceae;NA;NA
Bacteria;Cyanobacteria;Oxyphotobacteria;Chloroplast;NA;NA;NA
Bacteria;Bacteroidetes;Bacteroidia;Flavobacteriales;Flavobacteriaceae;Lutibacter;NA
Bacteria;Bacteroidetes;Bacteroidia;NA;NA;NA;NA
Bacteria;Proteobacteria;Alphaproteobacteria;NA;NA;NA;NA
Bacteria;Proteobacteria;NA;NA;NA;NA;NA
Bacteria;Planctomycetes;Planctomycetacia;Pirellulales;Pirellulaceae;NA;NA
Bacteria;Proteobacteria;Gammaproteobacteria;Cellvibrionales;Halieaceae;NA;NA
Bacteria;Proteobacteria;Gammaproteobacteria;Arenicellales;Arenicellaceae;Arenicella;NA
Bacteria;Bacteroidetes;Bacteroidia;Flavobacteriales;Flavobacteriaceae;uncultured;NA
Bacteria;Bacteroidetes;Bacteroidia;Flavobacteriales;NA;NA;NA
Bacteria;Planctomycetes;OM190;NA;NA;NA;NA
Bacteria;Bacteroidetes;Bacteroidia;Flavobacteriales;Flavobacteriaceae;Maritimimonas;uncultured marine bacterium
Bacteria;Bacteroidetes;Bacteroidia;Chitinophagales;Saprospiraceae;uncultured;NA
Bacteria;Bacteroidetes;Bacteroidia;Flavobacteriales;Flavobacteriaceae;Winogradskyella;NA
Bacteria;Proteobacteria;Gammaproteobacteria;Oceanospirillales;Oleiphilaceae;Oleiphilus;NA
Bacteria;Bacteroidetes;Bacteroidia;Cytophagales;Cyclobacteriaceae;NA;NA
Bacteria;Proteobacteria;Deltaproteobacteria;NA;NA;NA;NA
Bacteria;Proteobacteria;Alphaproteobacteria;Rhizobiales;Rhizobiaceae;NA;NA
Bacteria;Proteobacteria;Gammaproteobacteria;Alteromonadales;Colwelliaceae;Colwellia;NA
Bacteria;Proteobacteria;Alphaproteobacteria;Rhodobacterales;Rhodobacteraceae;Sulfitobacter;NA
Bacteria;Bacteroidetes;Bacteroidia;Flavobacteriales;Flavobacteriaceae;Maritimimonas;Maritimimonas rapanae
Bacteria;Bacteroidetes;Bacteroidia;Chitinophagales;Saprospiraceae;uncultured;Saccharina japonica
Bacteria;Bacteroidetes;Bacteroidia;Flavobacteriales;Flavobacteriaceae;Ulvibacter;NA
Bacteria;Proteobacteria;Alphaproteobacteria;Rickettsiales;Mitochondria;NA;NA
Bacteria;Planctomycetes;Planctomycetacia;Planctomycetales;Rubinisphaeraceae;uncultured;uncultured marine bacterium
Bacteria;Bacteroidetes;Bacteroidia;Cytophagales;NA;NA;NA
Bacteria;Planctomycetes;Planctomycetacia;Pirellulales;Pirellulaceae;Blastopirellula;unidentified marine eubacterium
Bacteria;Proteobacteria;Gammaproteobacteria;Oceanospirillales;Pseudohongiellaceae;Pseudohongiella;seawater metagenome
Bacteria;Proteobacteria;Gammaproteobacteria;Oceanospirillales;Saccharospirillaceae;Oleispira;NA
Bacteria;Chloroflexi;Anaerolineae;Ardenticatenales;Ardenticatenaceae;uncultured;uncultured endolithic bacterium
Bacteria;Proteobacteria;Alphaproteobacteria;Rhodobacterales;Rhodobacteraceae;Amylibacter;NA
Bacteria;Proteobacteria;Gammaproteobacteria;Betaproteobacteriales;Nitrosomonadaceae;Nitrosomonas;NA
Bacteria;Proteobacteria;Deltaproteobacteria;Bdellovibrionales;Bacteriovoracaceae;NA;NA
Bacteria;Bacteroidetes;Bacteroidia;Flavobacteriales;Flavobacteriaceae;Aquibacter;uncultured sediment bacterium
Bacteria;Planctomycetes;Planctomycetacia;Pirellulales;Pirellulaceae;Blastopirellula;NA
Bacteria;Acidobacteria;Thermoanaerobaculia;Thermoanaerobaculales;Thermoanaerobaculaceae;Subgroup 10;NA
Bacteria;Bacteroidetes;Bacteroidia;Cytophagales;Cyclobacteriaceae;Fulvivirga;NA
Bacteria;Verrucomicrobia;Verrucomicrobiae;Verrucomicrobiales;Rubritaleaceae;Rubritalea;NA
Bacteria;Bacteroidetes;Bacteroidia;Chitinophagales;uncultured;uncultured Sphingobacteriales bacterium;uncultured Sphingobacteriales bacterium
Bacteria;Chloroflexi;Anaerolineae;Ardenticatenales;uncultured;uncultured Anaerolineaceae bacterium;uncultured Anaerolineaceae bacterium
Bacteria;Proteobacteria;Alphaproteobacteria;Sphingomonadales;Sphingomonadaceae;NA;NA
Bacteria;Planctomycetes;NA;NA;NA;NA;NA
Bacteria;Bacteroidetes;Bacteroidia;Chitinophagales;Saprospiraceae;Lewinella;uncultured marine bacterium
Bacteria;Bacteroidetes;Bacteroidia;Chitinophagales;Saprospiraceae;Lewinella;Cladosiphon okamuranus
Bacteria;Planctomycetes;Planctomycetacia;Planctomycetales;NA;NA;NA
Bacteria;Verrucomicrobia;Verrucomicrobiae;Verrucomicrobiales;DEV007;NA;NA
Bacteria;Proteobacteria;Gammaproteobacteria;MBAE14;uncultured marine bacterium;uncultured marine bacterium;uncultured marine bacterium
Bacteria;Planctomycetes;028H05-P-BN-P5;uncultured planctomycete;uncultured planctomycete;uncultured planctomycete;uncultured planctomycete
Bacteria;Chlamydiae;Chlamydiae;Chlamydiales;NA;NA;NA
Bacteria;Proteobacteria;Deltaproteobacteria;Myxococcales;Sandaracinaceae;uncultured;NA
Bacteria;Proteobacteria;Gammaproteobacteria;Gammaproteobacteria Incertae Sedis;Unknown Family;Marinicella;uncultured Marinicella sp.
Bacteria;Proteobacteria;Gammaproteobacteria;Pseudomonadales;Pseudomonadaceae;Pseudomonas;NA
Bacteria;Proteobacteria;Gammaproteobacteria;KI89A clade;uncultured sediment bacterium;uncultured sediment bacterium;uncultured sediment bacterium
Bacteria;Proteobacteria;Alphaproteobacteria;Sphingomonadales;Sphingomonadaceae;Altererythrobacter;NA
Bacteria;Proteobacteria;Alphaproteobacteria;Micavibrionales;Micavibrionaceae;uncultured;NA
Bacteria;Nitrospirae;Nitrospira;Nitrospirales;Nitrospiraceae;Nitrospira;NA
Bacteria;Proteobacteria;Gammaproteobacteria;Cellvibrionales;Halieaceae;OM60(NOR5) clade;uncultured sediment bacterium
Bacteria;Planctomycetes;OM190;unidentified marine eubacterium;unidentified marine eubacterium;unidentified marine eubacterium;unidentified marine eubacterium
Bacteria;Bacteroidetes;Bacteroidia;Flavobacteriales;Crocinitomicaceae;Crocinitomix;uncultured Bacteroidetes bacterium
Bacteria;Chloroflexi;Anaerolineae;SBR1031;A4b;uncultured bacterium;uncultured bacterium
Bacteria;Proteobacteria;Gammaproteobacteria;Oceanospirillales;Kangiellaceae;Aliikangiella;NA
Bacteria;Proteobacteria;Gammaproteobacteria;OM182 clade;NA;NA;NA
Bacteria;Bacteroidetes;Bacteroidia;Flavobacteriales;Flavobacteriaceae;Maribacter;NA
Bacteria;Proteobacteria;Alphaproteobacteria;Kordiimonadales;uncultured;uncultured Maritalea sp.;uncultured Maritalea sp.
Bacteria;Proteobacteria;Deltaproteobacteria;NB1-j;uncultured prokaryote;uncultured prokaryote;uncultured prokaryote
Bacteria;Proteobacteria;Gammaproteobacteria;UBA10353 marine group;uncultured deep-sea bacterium;uncultured deep-sea bacterium;uncultured deep-sea bacterium
Bacteria;Proteobacteria;Gammaproteobacteria;Steroidobacterales;Woeseiaceae;Woeseia;NA
Bacteria;Proteobacteria;Gammaproteobacteria;Chromatiales;Sedimenticolaceae;uncultured;uncultured deep-sea bacterium
Bacteria;Proteobacteria;Gammaproteobacteria;Cellvibrionales;Cellvibrionaceae;Aestuariicella;Gammaproteobacteria sp. BM08
Bacteria;Planctomycetes;Phycisphaerae;Phycisphaerales;Phycisphaeraceae;SM1A02;uncultured Algisphaera sp.
Bacteria;Lentisphaerae;Lentisphaeria;Lentisphaerales;Lentisphaeraceae;Lentisphaera;uncultured marine bacterium
Bacteria;Proteobacteria;Alphaproteobacteria;Rhizobiales;NA;NA;NA
Bacteria;Proteobacteria;Gammaproteobacteria;Vibrionales;Vibrionaceae;NA;NA
Bacteria;Proteobacteria;Gammaproteobacteria;Cellvibrionales;Spongiibacteraceae;BD1-7 clade;marine metagenome
Bacteria;Planctomycetes;OM190;uncultured deep-sea bacterium;uncultured deep-sea bacterium;uncultured deep-sea bacterium;uncultured deep-sea bacterium
Bacteria;Planctomycetes;OM190;unidentified bacterium wb1_D18;unidentified bacterium wb1_D18;unidentified bacterium wb1_D18;unidentified bacterium wb1_D18
Bacteria;Proteobacteria;Alphaproteobacteria;Sphingomonadales;Sphingomonadaceae;Sphingorhabdus;NA
Bacteria;Proteobacteria;Alphaproteobacteria;Micavibrionales;NA;NA;NA
Bacteria;Planctomycetes;Planctomycetacia;Planctomycetales;Rubinisphaeraceae;NA;NA
Bacteria;Planctomycetes;Pla3 lineage;NA;NA;NA;NA
Bacteria;Verrucomicrobia;Verrucomicrobiae;Verrucomicrobiales;DEV007;uncultured verrucomicrobium DEV007;uncultured verrucomicrobium DEV007
Bacteria;Proteobacteria;Deltaproteobacteria;Myxococcales;Nannocystaceae;NA;NA
Bacteria;Proteobacteria;Gammaproteobacteria;Cellvibrionales;Halieaceae;Halioglobus;Saccharina japonica
Bacteria;Proteobacteria;Gammaproteobacteria;Enterobacteriales;Enterobacteriaceae;Escherichia-Shigella;NA
Bacteria;Planctomycetes;Planctomycetacia;Planctomycetales;Rubinisphaeraceae;Fuerstia;NA
Bacteria;Bacteroidetes;Bacteroidia;Chitinophagales;Saprospiraceae;Rubidimonas;uncultured Saprospiraceae bacterium
Bacteria;Proteobacteria;Deltaproteobacteria;Bdellovibrionales;Bacteriovoracaceae;Halobacteriovorax;NA
Bacteria;Planctomycetes;Planctomycetacia;Pirellulales;Pirellulaceae;Rhodopirellula;NA
Bacteria;Proteobacteria;Alphaproteobacteria;Micavibrionales;Micavibrionaceae;uncultured;metagenome
Bacteria;Proteobacteria;Deltaproteobacteria;SAR324 clade(Marine group B);NA;NA;NA
Bacteria;Bacteroidetes;Bacteroidia;Cytophagales;Cyclobacteriaceae;Fulvivirga;uncultured deep-sea bacterium
Bacteria;Bacteroidetes;Bacteroidia;Flavobacteriales;Cryomorphaceae;NA;NA
Bacteria;Proteobacteria;Alphaproteobacteria;Kordiimonadales;Kordiimonadaceae;Kordiimonas;NA
Bacteria;Proteobacteria;Deltaproteobacteria;NB1-j;NA;NA;NA
Bacteria;Planctomycetes;Planctomycetacia;Planctomycetales;Gimesiaceae;uncultured;planctomycete DDSW1318
Bacteria;Proteobacteria;Gammaproteobacteria;Oceanospirillales;Saccharospirillaceae;NA;NA
Bacteria;Proteobacteria;Alphaproteobacteria;Caulobacterales;Hyphomonadaceae;NA;NA
Bacteria;Verrucomicrobia;Verrucomicrobiae;Verrucomicrobiales;DEV007;uncultured deep-sea bacterium;uncultured deep-sea bacterium
Bacteria;Proteobacteria;Gammaproteobacteria;Oceanospirillales;Saccharospirillaceae;Litoribacillus;NA
Bacteria;Proteobacteria;Gammaproteobacteria;Thiotrichales;Thiotrichaceae;Cocleimonas;NA
Bacteria;Lentisphaerae;Lentisphaeria;Victivallales;Arctic95B-14;uncultured Lentisphaerae bacterium;uncultured Lentisphaerae bacterium
Bacteria;Bacteroidetes;Bacteroidia;Cytophagales;Cyclobacteriaceae;Reichenbachiella;NA
Bacteria;Planctomycetes;Planctomycetacia;Pirellulales;Pirellulaceae;Blastopirellula;bacterium SH1-10
Bacteria;Bacteroidetes;Bacteroidia;Flavobacteriales;Flavobacteriaceae;uncultured;bacterium SS14.18
Bacteria;Bacteroidetes;Bacteroidia;Chitinophagales;Saprospiraceae;uncultured;uncultured Flavobacterium sp.
Bacteria;Proteobacteria;Deltaproteobacteria;Myxococcales;Haliangiaceae;Haliangium;NA
Bacteria;Proteobacteria;Alphaproteobacteria;Caulobacterales;Parvularculaceae;uncultured;NA
Bacteria;Verrucomicrobia;Verrucomicrobiae;Verrucomicrobiales;NA;NA;NA
Bacteria;Proteobacteria;Gammaproteobacteria;Steroidobacterales;Woeseiaceae;Woeseia;uncultured Acidobacteria bacterium
Archaea;Thaumarchaeota;Nitrososphaeria;Nitrosopumilales;Nitrosopumilaceae;Candidatus Nitrosopumilus;NA
Bacteria;Proteobacteria;Gammaproteobacteria;Alteromonadales;Alteromonadaceae;NA;NA
Bacteria;Verrucomicrobia;Verrucomicrobiae;Verrucomicrobiales;Rubritaleaceae;Persicirhabdus;Verrucomicrobium sp. KLE1210
Bacteria;Proteobacteria;Alphaproteobacteria;Rhizobiales;Rhizobiales Incertae Sedis;Anderseniella;NA
Bacteria;Proteobacteria;Alphaproteobacteria;Caulobacterales;Hyphomonadaceae;Robiginitomaculum;NA
Bacteria;Proteobacteria;Gammaproteobacteria;Alteromonadales;Pseudoalteromonadaceae;Pseudoalteromonas;NA
Bacteria;Bacteroidetes;Bacteroidia;Chitinophagales;Saprospiraceae;Lewinella;Lewinella cohaerens DSM 23179
Bacteria;Planctomycetes;Planctomycetacia;Planctomycetales;Rubinisphaeraceae;Planctomicrobium;uncultured Planctomycetaceae bacterium
Bacteria;Bacteroidetes;Rhodothermia;Rhodothermales;Rhodothermaceae;uncultured bacterium;uncultured bacterium
Bacteria;Planctomycetes;Pla3 lineage;uncultured deep-sea bacterium;uncultured deep-sea bacterium;uncultured deep-sea bacterium;uncultured deep-sea bacterium
Bacteria;Verrucomicrobia;Verrucomicrobiae;Verrucomicrobiales;DEV007;Verrucomicrobia bacterium PAORIC-16;Verrucomicrobia bacterium PAORIC-16
Bacteria;Bacteroidetes;Bacteroidia;Cytophagales;Cyclobacteriaceae;Ekhidna;NA
Bacteria;Planctomycetes;OM190;marine metagenome;marine metagenome;marine metagenome;marine metagenome
Bacteria;Bacteroidetes;Bacteroidia;Chitinophagales;Saprospiraceae;Lewinella;NA
Bacteria;Proteobacteria;Alphaproteobacteria;Rhizobiales;Hyphomicrobiaceae;Filomicrobium;NA
Bacteria;Bacteroidetes;Bacteroidia;Chitinophagales;NA;NA;NA
Bacteria;Verrucomicrobia;Verrucomicrobiae;Verrucomicrobiales;Rubritaleaceae;NA;NA
Bacteria;Cyanobacteria;Oxyphotobacteria;Synechococcales;Cyanobiaceae;Synechococcus CC9902;NA
Bacteria;Planctomycetes;Planctomycetacia;Planctomycetales;Gimesiaceae;uncultured;uncultured Planctomyces clone 7F15
Bacteria;Proteobacteria;Alphaproteobacteria;Rhizobiales;Rhizobiaceae;Pseudahrensia;NA
Bacteria;Bacteroidetes;Rhodothermia;Rhodothermales;Rhodothermaceae;NA;NA
Bacteria;Bacteroidetes;Bacteroidia;Flavobacteriales;Crocinitomicaceae;Crocinitomix;NA
Bacteria;Entotheonellaeota;Entotheonellia;Entotheonellales;Entotheonellaceae;Candidatus Entotheonella;uncultured delta proteobacterium
Bacteria;Nitrospirae;Nitrospira;Nitrospirales;Nitrospiraceae;Nitrospira;uncultured Cytophaga sp.
Bacteria;Proteobacteria;Deltaproteobacteria;Myxococcales;Haliangiaceae;Haliangium;uncultured deep-sea bacterium
Bacteria;Proteobacteria;Alphaproteobacteria;Rhodobacterales;Rhodobacteraceae;Roseovarius;Roseovarius aestuarii
Bacteria;Bacteroidetes;Bacteroidia;Chitinophagales;Saprospiraceae;Portibacter;uncultured deep-sea bacterium
Bacteria;Planctomycetes;Planctomycetacia;Pirellulales;Pirellulaceae;Blastopirellula;uncultured planctomycete 8FN
Bacteria;Proteobacteria;Deltaproteobacteria;Myxococcales;NA;NA;NA
Bacteria;Proteobacteria;Gammaproteobacteria;Oceanospirillales;Pseudohongiellaceae;Pseudohongiella;NA
Bacteria;Proteobacteria;Deltaproteobacteria;Myxococcales;Nannocystaceae;uncultured bacterium;uncultured bacterium
Bacteria;Bacteroidetes;Bacteroidia;Flavobacteriales;Flavobacteriaceae;Aquibacter;NA
Bacteria;Verrucomicrobia;Verrucomicrobiae;Pedosphaerales;Pedosphaeraceae;NA;NA
Bacteria;Planctomycetes;BD7-11;uncultured Planctomycetaceae bacterium;uncultured Planctomycetaceae bacterium;uncultured Planctomycetaceae bacterium;uncultured Planctomycetaceae bacterium
Bacteria;Chloroflexi;Anaerolineae;Ardenticatenales;uncultured;NA;NA
Bacteria;Actinobacteria;Acidimicrobiia;Microtrichales;Microtrichaceae;Sva0996 marine group;uncultured marine microorganism
Bacteria;Acidobacteria;Holophagae;Acanthopleuribacterales;Acanthopleuribacteraceae;Acanthopleuribacter;NA
Bacteria;Chloroflexi;Anaerolineae;Caldilineales;Caldilineaceae;NA;NA
Bacteria;Bacteroidetes;Bacteroidia;Flavobacteriales;Flavobacteriaceae;Lutimonas;NA
Bacteria;Planctomycetes;OM190;uncultured Planctomyces sp.;uncultured Planctomyces sp.;uncultured Planctomyces sp.;uncultured Planctomyces sp.
Bacteria;WPS-2;hydrothermal vent metagenome;hydrothermal vent metagenome;hydrothermal vent metagenome;hydrothermal vent metagenome;hydrothermal vent metagenome
Bacteria;Proteobacteria;Alphaproteobacteria;Caulobacterales;Hyphomonadaceae;uncultured;Hyphomonadaceae bacterium JNU-L072
Bacteria;Proteobacteria;Deltaproteobacteria;Bdellovibrionales;Bdellovibrionaceae;OM27 clade;NA
Bacteria;Planctomycetes;Planctomycetacia;Planctomycetales;Rubinisphaeraceae;Fuerstia;uncultured organism
Bacteria;Proteobacteria;Alphaproteobacteria;Rhodovibrionales;Kiloniellaceae;Kiloniella;Kiloniella spongiae
Bacteria;Verrucomicrobia;Verrucomicrobiae;Opitutales;Puniceicoccaceae;NA;NA
Bacteria;Bacteroidetes;Bacteroidia;Flavobacteriales;Schleiferiaceae;Schleiferia;uncultured deep-sea bacterium
Bacteria;Proteobacteria;Gammaproteobacteria;Cellvibrionales;Spongiibacteraceae;Oceanicoccus;NA
Bacteria;Bacteroidetes;Bacteroidia;Flavobacteriales;Flavobacteriaceae;Pseudofulvibacter;NA
Bacteria;Patescibacteria;Gracilibacteria;JGI 0000069-P22;bacterium RFB D08;bacterium RFB D08;bacterium RFB D08
Bacteria;Proteobacteria;Gammaproteobacteria;Oceanospirillales;Nitrincolaceae;Neptuniibacter;bacterium enrichment culture clone 32(2013)
Bacteria;Proteobacteria;Alphaproteobacteria;SAR11 clade;Clade I;NA;NA
Bacteria;Planctomycetes;Planctomycetacia;Pirellulales;Pirellulaceae;Rhodopirellula;bacterium WH5-6
Bacteria;Proteobacteria;Deltaproteobacteria;PB19;NA;NA;NA
Bacteria;Proteobacteria;Gammaproteobacteria;Vibrionales;Vibrionaceae;Vibrio;NA
Bacteria;Planctomycetes;Planctomycetacia;NA;NA;NA;NA
Bacteria;Proteobacteria;Deltaproteobacteria;Bdellovibrionales;Bdellovibrionaceae;Bdellovibrio;uncultured marine bacterium
Bacteria;Proteobacteria;Gammaproteobacteria;Oceanospirillales;Saccharospirillaceae;uncultured;NA
Bacteria;Proteobacteria;Deltaproteobacteria;Myxococcales;Nannocystaceae;Nannocystis;myxobacterium SMH-27-4
Bacteria;Proteobacteria;Deltaproteobacteria;Bdellovibrionales;Bdellovibrionaceae;Bdellovibrio;uncultured proteobacterium
Bacteria;Planctomycetes;Planctomycetacia;Planctomycetales;Rubinisphaeraceae;Planctomicrobium;NA
Bacteria;Proteobacteria;Alphaproteobacteria;Caulobacterales;Hyphomonadaceae;Robiginitomaculum;uncultured alpha proteobacterium
Bacteria;Proteobacteria;Gammaproteobacteria;Alteromonadales;Moritellaceae;Moritella;NA
Bacteria;Bacteroidetes;Bacteroidia;Flavobacteriales;Flavobacteriaceae;Ascidiimonas;uncultured bacterium
Bacteria;Planctomycetes;Planctomycetacia;Planctomycetales;Rubinisphaeraceae;Fuerstia;Fuerstia marisgermanicae
Bacteria;Verrucomicrobia;Verrucomicrobiae;Verrucomicrobiales;Rubritaleaceae;Roseibacillus;uncultured deep-sea bacterium
Bacteria;Proteobacteria;Gammaproteobacteria;Betaproteobacteriales;Burkholderiaceae;NA;NA
Bacteria;Proteobacteria;Gammaproteobacteria;Oceanospirillales;NA;NA;NA
Bacteria;Bacteroidetes;Bacteroidia;Flavobacteriales;Flavobacteriaceae;Ulvibacter;Ulvibacter sp. MAR_2010_11
Bacteria;Proteobacteria;Gammaproteobacteria;Betaproteobacteriales;Nitrosomonadaceae;NA;NA
Bacteria;Planctomycetes;Planctomycetacia;Pirellulales;Pirellulaceae;Bythopirellula;NA
Bacteria;Proteobacteria;Gammaproteobacteria;Arenicellales;Arenicellaceae;Arenicella;Arenicella chitinivorans
Bacteria;Proteobacteria;Deltaproteobacteria;Bdellovibrionales;Bacteriovoracaceae;Peredibacter;marine metagenome
Bacteria;Proteobacteria;Gammaproteobacteria;Alteromonadales;Shewanellaceae;Shewanella;NA
Bacteria;Verrucomicrobia;Verrucomicrobiae;Verrucomicrobiales;Rubritaleaceae;Haloferula;NA
Bacteria;Proteobacteria;Alphaproteobacteria;Caulobacterales;Hyphomonadaceae;Litorimonas;NA
Bacteria;Planctomycetes;Planctomycetacia;Pirellulales;Pirellulaceae;Rhodopirellula;uncultured hydrocarbon seep bacterium BPC061
Bacteria;Proteobacteria;Alphaproteobacteria;Rhodobacterales;Rhodobacteraceae;Tateyamaria;NA
Bacteria;Proteobacteria;Gammaproteobacteria;Vibrionales;Vibrionaceae;Photobacterium;NA
Bacteria;Proteobacteria;Deltaproteobacteria;Bdellovibrionales;Bacteriovoracaceae;Peredibacter;NA
Bacteria;Proteobacteria;Alphaproteobacteria;Caulobacterales;Parvularculaceae;NA;NA
Bacteria;Proteobacteria;Gammaproteobacteria;Thiotrichales;Thiotrichaceae;Thiothrix;Thiothrix sp. FBR0112
Bacteria;Proteobacteria;Gammaproteobacteria;UBA10353 marine group;uncultured sediment bacterium;uncultured sediment bacterium;uncultured sediment bacterium
Bacteria;Proteobacteria;Gammaproteobacteria;Arenicellales;Arenicellaceae;Arenicella;uncultured Antarctic sea ice bacterium
Bacteria;Dadabacteria;Dadabacteriia;Dadabacteriales;uncultured organism;uncultured organism;uncultured organism
Bacteria;Nitrospinae;Nitrospinia;Nitrospinales;Nitrospinaceae;NA;NA
Bacteria;Proteobacteria;Gammaproteobacteria;Arenicellales;Arenicellaceae;NA;NA
Bacteria;Proteobacteria;Gammaproteobacteria;Arenicellales;Arenicellaceae;HTCC5015;uncultured gamma proteobacterium
Bacteria;Planctomycetes;Planctomycetacia;Pirellulales;Pirellulaceae;Pirellula;uncultured bacterium PHOS-HE25
Bacteria;Bacteroidetes;Bacteroidia;Flavobacteriales;Flavobacteriaceae;Flavobacterium;NA
Bacteria;Proteobacteria;Gammaproteobacteria;OM182 clade;hydrothermal vent metagenome;hydrothermal vent metagenome;hydrothermal vent metagenome
Bacteria;Proteobacteria;Alphaproteobacteria;Rhodobacterales;Rhodobacteraceae;Ruegeria;NA
Bacteria;Planctomycetes;Planctomycetacia;Pirellulales;Pirellulaceae;uncultured;uncultured Planctomycetia bacterium
Bacteria;Dadabacteria;Dadabacteriia;Dadabacteriales;uncultured bacterium W5-15b;uncultured bacterium W5-15b;uncultured bacterium W5-15b
Bacteria;Proteobacteria;Gammaproteobacteria;Steroidobacterales;Woeseiaceae;Woeseia;uncultured marine benthic group A euryarchaeote
Bacteria;Bacteroidetes;Bacteroidia;Flavobacteriales;Flavobacteriaceae;Eudoraea;Eudoraea adriatica DSM 19308
Bacteria;Actinobacteria;Acidimicrobiia;Actinomarinales;uncultured;NA;NA
Bacteria;Proteobacteria;Alphaproteobacteria;Rhodospirillales;Terasakiellaceae;uncultured;alpha proteobacterium SAORIC-614

### Sheet: Embryonic Gill Skin
Feature ID
Bacteria;Proteobacteria;Gammaproteobacteria;NA;NA;NA;NA
Bacteria;Proteobacteria;Alphaproteobacteria;Rhodobacterales;Rhodobacteraceae;NA;NA
Bacteria;Bacteroidetes;Bacteroidia;Flavobacteriales;Flavobacteriaceae;NA;NA
Bacteria;NA;NA;NA;NA;NA;NA
Bacteria;Proteobacteria;Alphaproteobacteria;NA;NA;NA;NA
Bacteria;Planctomycetes;Planctomycetacia;Pirellulales;Pirellulaceae;NA;NA
Bacteria;Proteobacteria;Gammaproteobacteria;Enterobacteriales;Enterobacteriaceae;Escherichia-Shigella;NA
Bacteria;Bacteroidetes;Bacteroidia;Chitinophagales;Saprospiraceae;NA;NA
Bacteria;Proteobacteria;Gammaproteobacteria;Cellvibrionales;Halieaceae;NA;NA
Bacteria;Bacteroidetes;Bacteroidia;NA;NA;NA;NA

### Sheet: Internal Gill
Feature ID
Bacteria;Proteobacteria;Alphaproteobacteria;Rhodobacterales;Rhodobacteraceae;NA;NA
Bacteria;Proteobacteria;Gammaproteobacteria;NA;NA;NA;NA
Bacteria;NA;NA;NA;NA;NA;NA
Bacteria;Proteobacteria;Alphaproteobacteria;SAR11 clade;Clade I;NA;NA
Bacteria;Bacteroidetes;Bacteroidia;Chitinophagales;Saprospiraceae;NA;NA
Bacteria;Bacteroidetes;Bacteroidia;Flavobacteriales;Flavobacteriaceae;NA;NA
Bacteria;Proteobacteria;Gammaproteobacteria;Enterobacteriales;Enterobacteriaceae;Escherichia-Shigella;NA
Bacteria;Proteobacteria;Gammaproteobacteria;Vibrionales;Vibrionaceae;NA;NA
Bacteria;Proteobacteria;Alphaproteobacteria;NA;NA;NA;NA
Bacteria;Proteobacteria;Gammaproteobacteria;Alteromonadales;Colwelliaceae;Colwellia;NA
Bacteria;Cyanobacteria;Oxyphotobacteria;Chloroplast;NA;NA;NA
Bacteria;Proteobacteria;Gammaproteobacteria;Alteromonadales;Pseudoalteromonadaceae;Pseudoalteromonas;NA
Bacteria;Planctomycetes;Planctomycetacia;Pirellulales;Pirellulaceae;NA;NA
Bacteria;Bacteroidetes;Bacteroidia;Flavobacteriales;Flavobacteriaceae;Ulvibacter;NA
Bacteria;Proteobacteria;Gammaproteobacteria;Alteromonadales;Shewanellaceae;Shewanella;NA
Bacteria;Proteobacteria;Alphaproteobacteria;Rhizobiales;Rhizobiaceae;NA;NA
Bacteria;Cyanobacteria;Oxyphotobacteria;Synechococcales;Cyanobiaceae;Synechococcus CC9902;NA
Unassigned;NA;NA;NA;NA;NA;NA
Bacteria;Lentisphaerae;Lentisphaeria;Lentisphaerales;Lentisphaeraceae;Lentisphaera;uncultured marine bacterium
Bacteria;Verrucomicrobia;Verrucomicrobiae;Verrucomicrobiales;DEV007;uncultured verrucomicrobium DEV007;uncultured verrucomicrobium DEV007
Bacteria;Proteobacteria;Alphaproteobacteria;Sphingomonadales;Sphingomonadaceae;NA;NA
Archaea;Thaumarchaeota;Nitrososphaeria;Nitrosopumilales;Nitrosopumilaceae;Candidatus Nitrosopumilus;NA

### Sheet: Adult Skin
Feature ID
Bacteria;Bacteroidetes;Bacteroidia;NA;NA;NA;NA
Bacteria;Proteobacteria;Gammaproteobacteria;Vibrionales;Vibrionaceae;Vibrio;NA
Bacteria;Tenericutes;Mollicutes;Mycoplasmatales;Mycoplasmataceae;Mycoplasma;Mycoplasma agassizii
Bacteria;Bacteroidetes;Bacteroidia;Bacteroidales;Marinifilaceae;Marinifilum;NA
Bacteria;Tenericutes;Mollicutes;Entomoplasmatales;Spiroplasmataceae;Spiroplasma;NA
Bacteria;Proteobacteria;Alphaproteobacteria;Rhodobacterales;Rhodobacteraceae;NA;NA
Bacteria;Proteobacteria;Gammaproteobacteria;Betaproteobacteriales;Burkholderiaceae;Undibacterium;NA
Bacteria;Bacteroidetes;Bacteroidia;Chitinophagales;Saprospiraceae;NA;NA
Bacteria;Proteobacteria;Alphaproteobacteria;SAR11 clade;Clade I;NA;NA
Bacteria;Bacteroidetes;Bacteroidia;Flavobacteriales;Flavobacteriaceae;NA;NA
Bacteria;Proteobacteria;Gammaproteobacteria;NA;NA;NA;NA
Bacteria;Proteobacteria;Gammaproteobacteria;Pseudomonadales;Moraxellaceae;Psychrobacter;NA
Bacteria;NA;NA;NA;NA;NA;NA
Bacteria;Proteobacteria;Alphaproteobacteria;NA;NA;NA;NA
Bacteria;Verrucomicrobia;Verrucomicrobiae;Verrucomicrobiales;Rubritaleaceae;Persicirhabdus;Verrucomicrobium sp. KLE1210
Bacteria;Proteobacteria;Alphaproteobacteria;SAR11 clade;Clade I;Clade Ia;unidentified marine eubacterium
Bacteria;Epsilonbacteraeota;Campylobacteria;Campylobacterales;Sulfurospirillaceae;Sulfurospirillum;Sulfurospirillum sp. SM-5
Bacteria;Proteobacteria;Gammaproteobacteria;Pseudomonadales;Pseudomonadaceae;Pseudomonas;NA
Bacteria;Proteobacteria;NA;NA;NA;NA;NA
Bacteria;Verrucomicrobia;Verrucomicrobiae;Verrucomicrobiales;Rubritaleaceae;Rubritalea;NA
Bacteria;Bacteroidetes;Bacteroidia;Chitinophagales;Saprospiraceae;uncultured;uncultured Flavobacterium sp.
Bacteria;Bacteroidetes;Bacteroidia;Flavobacteriales;NA;NA;NA
Bacteria;Firmicutes;Bacilli;Bacillales;Bacillaceae;Marinococcus;NA
Bacteria;Proteobacteria;Gammaproteobacteria;Betaproteobacteriales;Burkholderiaceae;Comamonas;NA
Bacteria;Proteobacteria;Gammaproteobacteria;Alteromonadales;Pseudoalteromonadaceae;Pseudoalteromonas;NA
Bacteria;Proteobacteria;Alphaproteobacteria;Sphingomonadales;Sphingomonadaceae;NA;NA
Bacteria;Verrucomicrobia;Verrucomicrobiae;Verrucomicrobiales;Rubritaleaceae;Persicirhabdus;uncultured Verrucomicrobia bacterium
Bacteria;Proteobacteria;Gammaproteobacteria;Vibrionales;Vibrionaceae;NA;NA
Bacteria;Firmicutes;Bacilli;Bacillales;Bacillaceae;Salimicrobium;NA
Bacteria;Bacteroidetes;Bacteroidia;Bacteroidales;Bacteroidaceae;Bacteroides;NA
Bacteria;Verrucomicrobia;Verrucomicrobiae;Verrucomicrobiales;Rubritaleaceae;Rubritalea;uncultured Verrucomicrobiaceae bacterium
Bacteria;Cyanobacteria;Oxyphotobacteria;Chloroplast;NA;NA;NA
Bacteria;Planctomycetes;Planctomycetacia;Pirellulales;Pirellulaceae;NA;NA
Bacteria;Actinobacteria;Acidimicrobiia;Actinomarinales;uncultured;NA;NA
Bacteria;Proteobacteria;Alphaproteobacteria;SAR11 clade;Clade II;uncultured alpha proteobacterium MB11D08;uncultured alpha proteobacterium MB11D08
Bacteria;Proteobacteria;Alphaproteobacteria;Rhodobacterales;Rhodobacteraceae;Sulfitobacter;NA
Bacteria;Proteobacteria;Gammaproteobacteria;Alteromonadales;Colwelliaceae;Colwellia;NA
Bacteria;Lentisphaerae;Lentisphaeria;Lentisphaerales;Lentisphaeraceae;Lentisphaera;uncultured marine bacterium
Bacteria;Proteobacteria;Gammaproteobacteria;Oceanospirillales;Halomonadaceae;Cobetia;NA
Bacteria;Proteobacteria;Gammaproteobacteria;Betaproteobacteriales;Burkholderiaceae;NA;NA
Bacteria;Fusobacteria;Fusobacteriia;Fusobacteriales;Fusobacteriaceae;Psychrilyobacter;Psychrilyobacter atlanticus DSM 19335
Bacteria;Proteobacteria;Gammaproteobacteria;Betaproteobacteriales;Rhodocyclaceae;Propionivibrio;NA
Bacteria;Bacteroidetes;Bacteroidia;Chitinophagales;Saprospiraceae;uncultured;Saccharina japonica
Bacteria;Proteobacteria;Gammaproteobacteria;Cellvibrionales;Halieaceae;NA;NA
Bacteria;Proteobacteria;Alphaproteobacteria;Rhizobiales;Rhizobiaceae;NA;NA
Bacteria;Bacteroidetes;Bacteroidia;Chitinophagales;Saprospiraceae;uncultured;NA
Bacteria;Proteobacteria;Gammaproteobacteria;Thiotrichales;Thiotrichaceae;Thiothrix;Thiothrix sp. FBR0112
Bacteria;Proteobacteria;Gammaproteobacteria;Aeromonadales;Aeromonadaceae;Aeromonas;NA
Bacteria;Acidobacteria;Thermoanaerobaculia;Thermoanaerobaculales;Thermoanaerobaculaceae;Subgroup 10;NA
Bacteria;Proteobacteria;Alphaproteobacteria;Rickettsiales;Rickettsiaceae;uncultured;uncultured alpha proteobacterium
Bacteria;Bacteroidetes;Rhodothermia;Rhodothermales;Rhodothermaceae;NA;NA
Bacteria;Proteobacteria;Gammaproteobacteria;Beggiatoales;Beggiatoaceae;NA;NA
Bacteria;Proteobacteria;Alphaproteobacteria;Puniceispirillales;SAR116 clade;NA;NA
Bacteria;Proteobacteria;Gammaproteobacteria;Thiotrichales;Thiotrichaceae;Leucothrix;Leucothrix pacifica
Bacteria;Firmicutes;Bacilli;Lactobacillales;Streptococcaceae;Streptococcus;NA
Bacteria;Bacteroidetes;Bacteroidia;Chitinophagales;Chitinophagaceae;uncultured;uncultured marine bacterium
